# Effects of Gallic Acid on Antioxidant Defense System and Nrf2 Signaling in Mice with Benzene-Induced Toxicity: In Vivo, In Vitro, and Computational Study

**DOI:** 10.1101/2025.09.04.674095

**Authors:** Toba Isaac Olatoye, Blessing Augustine Afolabi, Michael Odunayo Ogundipe

## Abstract

**Background:** Benzene exposure is a well-known cause of toxicity in several tissues, primarily through the generation of reactive oxygen species (ROS) and disruption of redox homeostasis in the bone marrow. The resulting oxidative stress impairs hematopoiesis, weakens antioxidant defenses, and increases cellular damage. The transcription factor Nrf2 plays a central role in counteracting oxidative stress by regulating the synthesis of antioxidant and detoxifying enzymes, however, its activity is tightly controlled through Keap1-mediated degradation. Antioxidant therapy, particularly with the use of phytochemicals like gallic acid, has emerged as a promising strategy to mitigate these effects. Although the antioxidant potential of gallic acid is well documented, there is still limited integrative evidence regarding its molecular mechanism in counteracting oxidative stress.

**Objective:** This study aims to examine the protective effects of gallic acid on antioxidant defenses, oxidative stress biomarkers, and hematological parameters in mice with benzene**-**induced toxicity, while also evaluating its potential to modulate Nrf2 signaling through molecular docking.

**Methods:** Thirty-six mice were randomized into six groups of six animals each. Group A served as the normal control, while the remaining groups (B-F) were orally administered benzene (150 mg/kg body weight) for fourteen days. Groups D, E, and F received simultaneous oral administration of gallic acid at 25, 50, and 100 mg/kg body weight, respectively. Group C received ascorbic acid (50 mg/kg body weight) as a reference, while Group B was not treated and served as the negative control. Biochemical analyses of tissues (erythrocyte, heart, liver, kidney, femur, and spleen) were performed to assess antioxidant enzyme activities (SOD, CAT, GPx, GST), the non-enzymatic antioxidant GSH, and levels of oxidative stress biomarkers (MDA, PCO, NO, PC). Toxicity in hematological parameters were determined from whole blood, while molecular docking was used to evaluate the binding affinity and interactions of gallic acid with the Kelch domain of Keap1.

**Results:** Exposure to benzene significantly reduced antioxidant enzyme activities, depleted GSH and PC, increased MDA, PCO, and NO levels, and altered hematological parameters (WBC, RBC, HGB, HCT, PLT, LYM) in untreated mice at *P<.05*, which was consistent with oxidative and nitrosative stress. In contrast, treatment with gallic acid significantly restored antioxidant enzyme activities, increased GSH and PC levels, reduced the concentrations of MDA, PCO, and NO, and improved hematological parameters in a manner comparable to ascorbic acid at *P<.05*. Molecular docking also revealed strong binding affinity (binding energy: -6.8 kcal/mol) and promising interactions of gallic acid within the Keap1 Kelch domain, suggesting a potential mechanism for Nrf2 stabilization and nuclear translocation.

**Conclusions:** Our findings demonstrate that gallic acid improves the cellular antioxidant defense system and provides protection against benzene-induced oxidative stress in mice. In addition, it may also activate Nrf2 signaling by disrupting the Keap1-Nrf2 complex, thus promoting cellular resilience against oxidative stress.
