## Supplementary material for "Effects of Gallic Acid on Antioxidant Defense System and Nrf2 Signaling in Mice with Benzene-Induced Toxicity: In Vivo, In Vitro, and Computational Study": Multimedia Appendix: Hematological parameters.xlsx

### Sheet: Sheet1
	Hematological Parameters
		A1	A2	A3	A4	A5	A6	B1	B2	B3	B4	B5	B6	C1	C2	C3	C4	C5	C6	D1	D2	D3	D4	D5	D6	E1	E2	E3	E4	E5	E6	F1	F2	F3	F4	F5	F6
	WBC/x10^3 µl	55743	58424	64543	63106	59698	65937	34587	26069	29715	35951	28230	31030	67498	58931	59120	65504	62829	68690	54827	51048	48924	46004	55991	49731	54834	59682	65502	62875	64723	60843	65745	62048	58409	55993	64548	61947
	RBC/x10^3 µl	423598	450635	418038	436890	442100	403831	287397	332941	340318	295103	317359	328309	389210	440671	407728	436095	399397	447830	358697	375423	405349	396423	383209	409673	378309	436109	429331	413950	395100	428210	456210	430631	397301	409622	442193	417302
	HGBg/dL	6.8	6.5	7.1	6.6	6.9	6.7	4.7	4.5	3.9	4.1	4.4	4.2	6.8	6.3	6.7	6.9	6.5	6.6	6.5	6.3	5.5	5.9	5.7	6.4	6.8	6.5	5.9	6.4	6.2	6.7	6.8	6.5	6.9	6.7	6.4	6.6
	HCT%	35.7	30.4	34.9	31.3	33.7	32.6	15.8	20.3	16.6	19.3	17.1	18.8	34.6	28.9	29.2	33.5	31.7	32.4	32.8	30.5	25.7	29.2	31.9	26.8	33.8	29.5	30.9	32.5	31.6	33.1	35.7	30.9	32.4	34.9	31.3	33.6
	MCVfL	72.83	79.47	75.62	70.52	80.13	78.84	72.87	83.96	82.62	77.41	79.63	74.19	75.71	70.34	79.52	78.42	73.11	76.94	71.82	79.53	80.32	75.03	72.78	74.82	78.39	70.59	76.43	72.91	75.79	77.64	70.19	76.87	79.93	74.68	75.83	72.41
	MCH (pg)	55.62	48.89	45.43	53.69	50.91	54.92	46.83	52.43	43.41	51.72	45.28	50.63	42.97	46.51	54.63	52.16	50.39	48.76	52.83	44.17	50.91	52.19	49.85	45.11	54.79	52.59	45.62	49.88	50.07	47.16	55.96	46.41	49.76	54.53	52.08	50.27
	MCHC/dL	35.83	30.74	34.19	32.1	33.84	31.88	29.7	25.49	27.83	33.96	31.51	30.78	35.68	32.76	30.79	28.61	33.47	29.82	32.69	30.15	27.98	29.61	30.04	31.22	29.83	34.25	30.8	33.58	32.95	31.63	29.53	34.7	32.98	35.87	30.61	33.7
	PLT/x10^3µL	653984	639821	587392	593742	642901	608347	459231	404729	349457	303473	394184	437404	596190	637092	610328	609471	629318	640031	583409	494514	552091	506239	527201	579958	653951	577421	648201	626409	594392	637592	654893	595940	642197	628152	605323	637932
	LYM%	75.83	70.29	73.86	72.59	74.11	75.02	54.71	51.52	45.72	49.41	55.91	52.13	69.72	73.19	70.72	72.96	68.27	71.59	66.39	60.42	69.49	65.83	68.21	62.81	71.74	65.45	72.99	67.28	70.48	69.69	74.62	69.02	75.83	70.21	73.87	71.88
	MXD%
	NEUT%
	LYM#/µL
	MXD#/µL
	NEUT#/µL
	RDW-SDRLfL
	RDW-CVRL
	PDWfL
	MPVfL
	P-LCR
