## Supplementary material for "Effects of Gallic Acid on Antioxidant Defense System and Nrf2 Signaling in Mice with Benzene-Induced Toxicity: In Vivo, In Vitro, and Computational Study": Multimedia Appendix: Results.csv

Ligand	Binding Affinity	rmsd/ub	rmsd/lb
Prepared_4L7C_2FS_ghemical_E=121.86	-10.2	0	0
Prepared_4L7C_2FS_ghemical_E=121.86	-9.5	5.379	2.425
Prepared_4L7C_2FS_ghemical_E=121.86	-9.3	1.675	1.517
Prepared_4L7C_2FS_ghemical_E=121.86	-8.9	1.534	1.216
Prepared_4L7C_2FS_ghemical_E=121.86	-8.8	4.466	2.208
Prepared_4L7C_2FS_ghemical_E=121.86	-8.7	2.631	1.859
Prepared_4L7C_2FS_ghemical_E=121.86	-8.4	5.231	2.475
Prepared_4L7C_2FS_ghemical_E=121.86	-8.3	2.042	1.33
Prepared_4L7C_2FS_ghemical_E=121.86	-8.3	8.592	3.548
Prepared_4L7C_Ascorbic_acid_ghemical_E=201.44	-6.2	0	0
Prepared_4L7C_Ascorbic_acid_ghemical_E=201.44	-6	1.631	1.342
Prepared_4L7C_Ascorbic_acid_ghemical_E=201.44	-6	4.595	2.217
Prepared_4L7C_Ascorbic_acid_ghemical_E=201.44	-6	3.126	1.984
Prepared_4L7C_Ascorbic_acid_ghemical_E=201.44	-6	3.744	2.642
Prepared_4L7C_Ascorbic_acid_ghemical_E=201.44	-6	5.286	2.703
Prepared_4L7C_Ascorbic_acid_ghemical_E=201.44	-6	3.116	2.638
Prepared_4L7C_Ascorbic_acid_ghemical_E=201.44	-5.8	2.732	1.876
Prepared_4L7C_Ascorbic_acid_ghemical_E=201.44	-5.8	4.676	2.071
Prepared_4L7C_Gallic_acid_ghemical_E=-0.35	-6.8	0	0
Prepared_4L7C_Gallic_acid_ghemical_E=-0.35	-6.8	2.412	0.032
Prepared_4L7C_Gallic_acid_ghemical_E=-0.35	-6.7	4.245	1.625
Prepared_4L7C_Gallic_acid_ghemical_E=-0.35	-6.7	4.205	1.195
Prepared_4L7C_Gallic_acid_ghemical_E=-0.35	-6.7	3.793	1.735
Prepared_4L7C_Gallic_acid_ghemical_E=-0.35	-6.7	4.754	1.198
Prepared_4L7C_Gallic_acid_ghemical_E=-0.35	-6.7	3.965	1.743
Prepared_4L7C_Gallic_acid_ghemical_E=-0.35	-6.6	4.049	2.333
Prepared_4L7C_Gallic_acid_ghemical_E=-0.35	-6.6	2.083	1.798
Prepared_4L7C_1VV_ghemical_E=297.31	-10.7	0	0
Prepared_4L7C_1VV_ghemical_E=297.31	-10.5	6.358	1.974
Prepared_4L7C_1VV_ghemical_E=297.31	-10.5	6.766	3.016
Prepared_4L7C_1VV_ghemical_E=297.31	-10.4	5.684	2.137
Prepared_4L7C_1VV_ghemical_E=297.31	-10	6.902	2.528
Prepared_4L7C_1VV_ghemical_E=297.31	-9.7	6.247	2.633
Prepared_4L7C_1VV_ghemical_E=297.31	-9.5	7.247	3.215
Prepared_4L7C_1VV_ghemical_E=297.31	-9.1	7.454	3.233
Prepared_4L7C_1VV_ghemical_E=297.31	-9	7.317	4.068
Prepared_4L7C_1VW_ghemical_E=477.21	-8.5	0	0
Prepared_4L7C_1VW_ghemical_E=477.21	-8.2	7.663	2.887
Prepared_4L7C_1VW_ghemical_E=477.21	-8.1	18.558	13.557
Prepared_4L7C_1VW_ghemical_E=477.21	-7.7	3.498	2.522
Prepared_4L7C_1VW_ghemical_E=477.21	-7.5	2.561	2.098
Prepared_4L7C_1VW_ghemical_E=477.21	-7.2	18.789	13.769
Prepared_4L7C_1VW_ghemical_E=477.21	-7.1	7.741	1.699
Prepared_4L7C_1VW_ghemical_E=477.21	-6.5	7.849	2.128
Prepared_4L7C_1VW_ghemical_E=477.21	-5.6	5.628	3.028
Prepared_4L7C_1VX_ghemical_E=125.16	-10.5	0	0
Prepared_4L7C_1VX_ghemical_E=125.16	-9	5.593	2.801
Prepared_4L7C_1VX_ghemical_E=125.16	-8.5	16.347	10.121
Prepared_4L7C_1VX_ghemical_E=125.16	-8.1	4.782	2.028
Prepared_4L7C_1VX_ghemical_E=125.16	-7.9	1.969	1.374
Prepared_4L7C_1VX_ghemical_E=125.16	-7.9	5.281	2.799
Prepared_4L7C_1VX_ghemical_E=125.16	-7.8	4.846	2.497
Prepared_4L7C_1VX_ghemical_E=125.16	-7.7	8.426	3.361
Prepared_4L7C_1VX_ghemical_E=125.16	-7.7	4.336	2.436
						1VV	Keap1-Ligand Interaction	Bond Distance	Category
							N:UNK1:H - A:VAL418:O	1.97042	Hydrogen Bond
							N:UNK1:H - A:VAL465:O	2.60015	Hydrogen Bond
							N:UNK1:H - A:VAL512:O	2.05126	Hydrogen Bond
							N:UNK1:C - A:VAL418:O	3.41857	Hydrogen Bond
							A:VAL608:HN - N:UNK1	2.96212	Hydrogen Bond
							N:UNK1 - N:UNK1	4.22088	Hydrophobic
							A:ALA366 - N:UNK1	4.25464	Hydrophobic
							N:UNK1 - A:CYS368	5.40409	Hydrophobic
							N:UNK1 - A:ALA607	4.07548	Hydrophobic
							N:UNK1 - A:VAL467	4.77013	Hydrophobic
							N:UNK1 - A:VAL369	5.38771	Hydrophobic
							N:UNK1 - A:ALA607	4.70222	Hydrophobic
							N:UNK1 - A:VAL608	5.05386	Hydrophobic
							A:VAL514:HN - N:UNK1:O	2.6805	Hydrogen Bond
							N:UNK1:H - N:UNK1:O	1.92635	Hydrogen Bond
							A:GLY419:CA - N:UNK1:O	3.35705	Hydrogen Bond
							N:UNK1:C - A:ILE559:O	2.67689	Hydrogen Bond
							N:UNK1:C - A:VAL465:O	2.8613	Hydrogen Bond
							N:UNK1:C - A:VAL512:O	3.67468	Hydrogen Bond
							A:VAL467:HN - N:UNK1	3.00179	Hydrogen Bond
							N:UNK1:C - N:UNK1	3.49226	Hydrophobic
							N:UNK1 - A:ALA466	5.07412	Hydrophobic
							N:UNK1 - A:VAL467	4.80286	Hydrophobic
							N:UNK1 - A:ALA366	4.77381	Hydrophobic
							N:UNK1 - A:VAL465	5.37988	Hydrophobic
							N:UNK1 - A:VAL467	3.89135	Hydrophobic
						1VW	A:VAL467:HN - N:UNK1:N	2.71548	Hydrogen Bond
							N:UNK1:O - A:ILE559:O	3.37502	Hydrogen Bond
							N:UNK1:O - A:THR560:OG1	3.38008	Hydrogen Bond
							N:UNK1:HN - A:VAL418:O	2.05949	Hydrogen Bond
							A:ALA466:CA - N:UNK1:N	3.47068	Hydrogen Bond
							N:UNK1:C - A:GLY367:O	3.71137	Hydrogen Bond
							N:UNK1:C - A:THR560:OG1	3.12824	Hydrogen Bond
							N:UNK1:C - A:VAL465:O	2.72474	Hydrogen Bond
							A:VAL561:CB - N:UNK1	3.62563	Hydrophobic
							A:VAL561:CG1 - N:UNK1	3.58826	Hydrophobic
							A:VAL369 - N:UNK1	5.23212	Hydrophobic
							A:VAL420 - N:UNK1	4.85065	Hydrophobic
							A:LEU610 - N:UNK1	4.95094	Hydrophobic
							N:UNK1:H - A:VAL514:O	3.02771	Hydrogen Bond
							A:VAL369 - N:UNK1	4.95311	Hydrophobic
							A:VAL514 - N:UNK1	4.91645	Hydrophobic
							A:ALA607 - N:UNK1	4.63844	Hydrophobic
							N:UNK1 - A:VAL561	4.65247	Hydrophobic
						1VX	N:UNK1:H - A:GLY367:O	2.90364	Hydrogen Bond
							N:UNK1:H - A:VAL606:O	2.20137	Hydrogen Bond
							N:UNK1:C - A:VAL512:O	3.27802	Hydrogen Bond
							N:UNK1:C - A:GLY367:O	3.20452	Hydrogen Bond
							A:VAL369 - N:UNK1	4.96287	Hydrophobic
							A:ALA466 - N:UNK1:C	4.01457	Hydrophobic
							A:ALA607 - N:UNK1	4.86933	Hydrophobic
							A:VAL608 - N:UNK1	4.91544	Hydrophobic
							A:LEU610 - N:UNK1	5.07265	Hydrophobic
							N:UNK1:C - A:VAL467	4.90445	Hydrophobic
							N:UNK1:C - A:VAL514	3.76239	Hydrophobic
							N:UNK1 - A:VAL467	5.11754	Hydrophobic
							A:ALA607 - N:UNK1	4.97326	Hydrophobic
							A:THR560:CA - N:UNK1:O	3.30739	Hydrogen Bond
							A:VAL514 - N:UNK1	4.92508	Hydrophobic
							N:UNK1 - A:LEU610	5.37748	Hydrophobic
							N:UNK1 - A:VAL608	4.69518	Hydrophobic
							N:UNK1:C - A:LEU610	4.02412	Hydrophobic
							N:UNK1:C - A:THR560:OG1	3.10233	Hydrogen Bond
							N:UNK1:C - A:VAL369	3.87828	Hydrophobic
							N:UNK1:H - A:VAL465:O	2.6911	Hydrogen Bond
						2FS	N:UNK1:H - A:ILE559:O	2.26371	Hydrogen Bond
							N:UNK1:C - A:VAL418:O	3.37103	Hydrogen Bond
							N:UNK1:C - A:GLY367:O	3.46727	Hydrogen Bond
							A:VAL369 - N:UNK1	4.94231	Hydrophobic
							A:ILE559 - N:UNK1	5.44268	Hydrophobic
							A:ALA607 - N:UNK1	4.79777	Hydrophobic
							A:VAL608 - N:UNK1	5.44429	Hydrophobic
							A:LEU610 - N:UNK1	5.21059	Hydrophobic
							N:UNK1 - A:VAL467	5.09912	Hydrophobic
							N:UNK1:H - A:VAL465:O	2.12952	Hydrogen Bond
							N:UNK1:C - A:THR560:OG1	3.31165	Hydrogen Bond
							A:VAL467 - N:UNK1	5.07773	Hydrophobic
							A:VAL514 - N:UNK1	4.97222	Hydrophobic
							A:ALA607 - N:UNK1	4.30576	Hydrophobic
							N:UNK1 - A:VAL369	5.15196	Hydrophobic
							N:UNK1 - A:ALA607	5.23916	Hydrophobic
							N:UNK1 - A:VAL608	5.06491	Hydrophobic
							N:UNK1 - A:LEU610	4.84946	Hydrophobic
						Ascorbic acid	A:VAL418:HN - N:UNK1:O	1.9784	Hydrogen Bond
							A:VAL465:HN - N:UNK1:O	1.91457	Hydrogen Bond
							N:UNK1:H - A:ALA510:O	2.5975	Hydrogen Bond
							N:UNK1:H - A:VAL604:O	2.64635	Hydrogen Bond
							N:UNK1:H - A:VAL465:O	2.42103	Hydrogen Bond
							N:UNK1 - A:ALA366	5.15607	Hydrophobic
							A:VAL418:HN - N:UNK1:O	2.92202	Hydrogen Bond
							A:VAL465:HN - N:UNK1:O	2.30382	Hydrogen Bond
							A:VAL465:HN - N:UNK1:O	2.87184	Hydrogen Bond
							N:UNK1:H - A:VAL604:O	2.54192	Hydrogen Bond
							N:UNK1:H - A:ILE416:O	2.32338	Hydrogen Bond
							A:GLY417:CA - N:UNK1:O	3.44572	Hydrogen Bond
							A:GLY464:CA - N:UNK1:O	3.55176	Hydrogen Bond
						Gallic acid	A:GLY367:HN - N:UNK1:O	2.32007	Hydrogen Bond
							A:VAL606:HN - N:UNK1:O	2.09692	Hydrogen Bond
							N:UNK1:H - A:VAL606:O	2.44962	Hydrogen Bond
							N:UNK1:H - A:ALA510:O	2.32729	Hydrogen Bond
							N:UNK1:H - A:VAL465:O	2.32554	Hydrogen Bond
							A:ALA366:CA - N:UNK1:O	3.46725	Hydrogen Bond
							A:GLY605:CA - N:UNK1:O	3.19214	Hydrogen Bond
							A:GLY367:HN - N:UNK1:O	2.34322	Hydrogen Bond
							A:VAL465:HN - N:UNK1:O	1.98428	Hydrogen Bond
							A:VAL512:HN - N:UNK1:O	1.86149	Hydrogen Bond
							A:VAL606:HN - N:UNK1:O	2.10597	Hydrogen Bond
							N:UNK1:H - A:GLY367:O	2.60576	Hydrogen Bond
							N:UNK1:H - A:VAL465:O	2.28362	Hydrogen Bond
							N:UNK1:H - A:VAL512:O	2.65009	Hydrogen Bond
							N:UNK1:H - A:ALA510:O	2.29783	Hydrogen Bond
							N:UNK1:H - A:ALA510:O	1.88863	Hydrogen Bond
							A:ALA366:CA - N:UNK1:O	3.47429	Hydrogen Bond
							A:GLY605:CA - N:UNK1:O	3.19026	Hydrogen Bond
